# Differential roles of Rad18 in repressing carcinogen- and oncogene-driven mutagenesis *in vivo*

**DOI:** 10.1101/2025.06.30.662411

**Authors:** Jay R. Anand, Bethany Wagner Brown, Jitong Lou, Qisheng Gu, Yang Yang, Gaith Droby, Di Wu, Akankshya Jena, Jialiu Xie, Yuri Fedoriw, Bernard Weissman, Scott Williams, Cyrus Vaziri

**Affiliations:** Department of Pathology and Laboratory Medicine, University of North Carolina at Chapel Hill, Chapel Hill, NC 27599, USA; Department of Biostatistics, University of North Carolina at Chapel Hill, Chapel Hill, NC 27599, USA; Division of Oral and Craniofacial Health Sciences, University of North Carolina at Chapel Hill, Chapel Hill, NC 27599, USA; Curriculum in Genetics and Molecular Biology, University of North Carolina, Chapel Hill, NC 27599, USA; Lineberger Comprehensive Cancer Center, University of North Carolina at Chapel Hill, Chapel Hill, NC 27599, USA

## Abstract

The DNA repair protein RAD18 activates ‘Y-family’ Trans-Lesion Synthesis (TLS) DNA polymerases that are DNA damage-tolerant and potentially error-prone. RAD18 is also frequently overexpressed and pathologically activated in cancer cells. However, the extent to which RAD18 shapes cancer genomes and impacts tumorigenesis is unclear. Therefore, we tested the effect of *Rad18* status on chemically-induced and oncogene-driven tumorigenesis. In a chemically-induced oral carcinogenesis model, acute (2-16 days) 4NQO-treatment induces expression of *Rad18* and TLS polymerase mRNAs in mouse oral epithelial cells prior to emergence of oral squamous cell carcinomas (OSCCs). Chronic (8 week) 4NQO-treatment leads to onset of oral tumors that is accelerated in *Rad18^-/-^* mice when compared with *Rad18^+/+^* animals. Analysis of OSCC exomes reveals increased levels of G(C)>T(A) transversions in *Rad18^-/-^* tumors when compared with *Rad18^+/+^*. Therefore, Rad18 promotes error-free bypass of 4NQO-induced DNA lesions and suppresses 4NQO-induced oral carcinogenesis. In a *Kras^G12D^*-induced lung carcinogenesis model, *Rad18*-deficiency did not affect rates or incidence of oncogene-induced lung tumors or mutations. Taken together, we demonstrate that Rad18 has context-specific tumor-suppressive activity. Given the prevalence of 4NQO-like environmental exposures, RAD18 is highly likely to shape human cancer genomes and perhaps influence other aspects of the tumorigenic process.
