## Supplementary Table 2 for "Differential roles of Rad18 in repressing carcinogen- and oncogene-driven mutagenesis *in vivo*"

Gene_Name	Entrez_Gene_ID	DDR_pathway	Ensembl_Gene_ID
XRCC6	2547	NHEJ pathway	ENSG00000196419
XRCC5	7520	NHEJ pathway	ENSG00000079246
PRKDC	5591	NHEJ pathway	ENSG00000253729
RAD50	10111	NHEJ pathway	ENSG00000113522
MRE11A	4361	NHEJ pathway	ENSG00000020922
NBN	4683	NHEJ pathway	ENSG00000104320
DCLRE1C	64421	NHEJ pathway	ENSG00000152457
POLL	27343	NHEJ pathway	ENSG00000166169
POLM	27434	NHEJ pathway	ENSG00000122678
DNTT	1791	NHEJ pathway	ENSG00000107447
LIG4	3981	NHEJ pathway	ENSG00000174405
XRCC4	7518	NHEJ pathway	ENSG00000152422
NHEJ1	79840	NHEJ pathway	ENSG00000187736
TRP53BP1	7158	NHEJ pathway	ENSG00000067369
RIF1	55183	NHEJ pathway	ENSG00000080345
RNF168	165918	NHEJ pathway	ENSG00000163961
RNF169	254225	NHEJ pathway	ENSG00000166439
RNF8	9025	NHEJ pathway	ENSG00000112130
POLQ	10721	Theta-Mediated End Joining	ENSG00000051341
RBBP8	5932	Homologous Recombination	ENSG00000101773
TOPBP1	11073	Homologous Recombination	ENSG00000163781
BRCA1	672	Homologous Recombination	ENSG00000012048
BRCA2	675	Homologous Recombination	ENSG00000139618
BARD1	580	Homologous Recombination	ENSG00000138376
BRIP1	83990	Homologous Recombination	ENSG00000136492
FAM175A	84142	Homologous Recombination	ENSG00000163322
UIMC1	51720	Homologous Recombination	ENSG00000087206
RAD51	5888	Homologous Recombination	ENSG00000051180
RAD51B	5890	Homologous Recombination	ENSG00000182185
RAD51C	5889	Homologous Recombination	ENSG00000108384
RAD51D	5892	Homologous Recombination	ENSG00000185379
XRCC2	7516	Homologous Recombination	ENSG00000196584
RAD54L	8438	Homologous Recombination	ENSG00000085999
BLM	641	Homologous Recombination	ENSG00000197299
MUS81	80198	Homologous Recombination	ENSG00000172732
TOP3A	7156	Homologous Recombination	ENSG00000177302
TOP3B	8940	Homologous Recombination	ENSG00000100038
FBXO5	26271	Homologous Recombination	ENSG00000112029
DNA2	1763	Homologous Recombination	ENSG00000138346
RAD18	56852	Trans-Lesion Synthesis	ENSG00000070950
UBE2A	7319	Trans-Lesion Synthesis	ENSG00000077721
UBE2B	7320	Trans-Lesion Synthesis	ENSG00000119048
POLH	5429	Trans-Lesion Synthesis	ENSG00000170734
POLK	51426	Trans-Lesion Synthesis	ENSG00000122008
POLI	11201	Trans-Lesion Synthesis	ENSG00000101751
REV1	51455	Trans-Lesion Synthesis	ENSG00000135945
REV3L	5980	Trans-Lesion Synthesis	ENSG00000009413
USP7	7874	Trans-Lesion Synthesis	ENSG00000187555
MAD2L2	10459	Trans-Lesion Synthesis	ENSG00000116670
CCDC111	201973	Trans-Lesion Synthesis	ENSG00000164306
SHPRH	257218	Template Switch	ENSG00000146414
HLTF	6596	Template Switch	ENSG00000071794
ZRANB3	84083	Template Switch	ENSG00000121988
UBE2N	7334	Template Switch	ENSG00000177889
UBE2V2	7336	Template Switch	ENSG00000169139
XPA	7507	Nucleotide Excision Repair	ENSG00000136936
ERCC3	2071	Nucleotide Excision Repair	ENSG00000163161
ERCC2	2068	Nucleotide Excision Repair	ENSG00000104884
XPC	7508	Nucleotide Excision Repair	ENSG00000154767
ERCC5	2073	Nucleotide Excision Repair	ENSG00000134899
RAD23B	5887	Nucleotide Excision Repair	ENSG00000119318
LIG3	3980	Nucleotide Excision Repair	ENSG00000005156
XRCC1	7515	Nucleotide Excision Repair	ENSG00000073050
LIG1	3978	Nucleotide Excision Repair	ENSG00000105486
ERCC1	2067	Nucleotide Excision Repair	ENSG00000012061
ERCC6	2074	Nucleotide Excision Repair	ENSG00000225830
ERCC4	2072	Nucleotide Excision Repair	ENSG00000175595
POLE	5426	Repair/Replication DNA Polymerases	ENSG00000177084
FANCA	2175	Fanconi Anemia Pathway	ENSG00000187741
FANCB	2187	Fanconi Anemia Pathway	ENSG00000181544
FANCC	2176	Fanconi Anemia Pathway	ENSG00000158169
FANCD2	2177	Fanconi Anemia Pathway	ENSG00000144554
FANCG	2189	Fanconi Anemia Pathway	ENSG00000221829
FANCL	55120	Fanconi Anemia Pathway	ENSG00000115392
FANCE	2178	Fanconi Anemia Pathway	ENSG00000112039
FANCM	57697	Fanconi Anemia Pathway	ENSG00000187790
FANCI	55215	Fanconi Anemia Pathway	ENSG00000140525
USP1	7398	Fanconi Anemia Pathway	ENSG00000162607
FAAP20	199990	Fanconi Anemia Pathway	ENSG00000162585
FAAP100	80233	Fanconi Anemia Pathway	ENSG00000185504
UBE2T	29089	Fanconi Anemia Pathway	ENSG00000077152
FANCL	55120	Fanconi Anemia Pathway	ENSG00000115392
BRIP1	83990	Fanconi Anemia Pathway	ENSG00000136492
PALB2	79728	Fanconi Anemia Pathway	ENSG00000083093
RAD51C	5889	Fanconi Anemia Pathway	ENSG00000108384
SLX4	84464	Fanconi Anemia Pathway	ENSG00000188827
FAN1	22909	Fanconi Anemia Pathway	ENSG00000198690
PMS2	5395	Mismatch Repair	ENSG00000122512
MLH1	4292	Mismatch Repair	ENSG00000076242
MSH6	2956	Mismatch Repair	ENSG00000116062
MSH2	4436	Mismatch Repair	ENSG00000095002
MLH3	27030	Mismatch Repair	ENSG00000119684
EXO1	9156	Mismatch Repair	ENSG00000174371
OGG1	4968	Base Excision Repair	ENSG00000114026
NEIL1	79661	Base Excision Repair	ENSG00000140398
NEIL2	252969	Base Excision Repair	ENSG00000154328
NEIL3	55247	Base Excision Repair	ENSG00000109674
PNKP	11284	Base Excision Repair	ENSG00000039650
APEX1	328	Base Excision Repair	ENSG00000100823
XRCC1	7515	Base Excision Repair	ENSG00000073050
LIG3	3980	Base Excision Repair	ENSG00000005156
FEN1	2237	Base Excision Repair	ENSG00000168496
PCNA	5111	Base Excision Repair	ENSG00000132646
PARP1	142	Poly ADP Ribose Polymerases	ENSG00000143799
PARP2	10038	Poly ADP Ribose Polymerases	ENSG00000129484
PARP3	10039	Poly ADP Ribose Polymerases	ENSG00000041880
PARP4	143	Poly ADP Ribose Polymerases	ENSG00000102699
PARPBP	55010	Poly ADP Ribose Polymerases	ENSG00000185480
ATM	472	Checkpoint Signaling	ENSG00000149311
CHEK2	11200	Checkpoint Signaling	ENSG00000183765
ATR	545	Checkpoint Signaling	ENSG00000175054
ATRIP	84126	Checkpoint Signaling	ENSG00000164053
CHEK1	1111	Checkpoint Signaling	ENSG00000149554
CLSPN	63967	Checkpoint Signaling	ENSG00000092853
RAD17	5884	Checkpoint Signaling	ENSG00000152942
RAD9A	5883	Checkpoint Signaling	ENSG00000172613
RAD9B	144715	Checkpoint Signaling	ENSG00000151164
RAD1	5810	Checkpoint Signaling	ENSG00000113456
HUS1	3364	Checkpoint Signaling	ENSG00000136273
HUS1B	135458	Checkpoint Signaling	ENSG00000188996
MDC1	9656	Checkpoint Signaling	ENSG00000137337
TIMELESS	8914	Checkpoint Signaling	ENSG00000111602
TIPIN	54962	Checkpoint Signaling	ENSG00000075131
TRIM69	140691	Mitosis/Spindle Assembly Checkpoint	ENSG00000185880
MAD2L1	4085	Mitosis/Spindle Assembly Checkpoint	ENSG00000164109
BUB1B	701	Mitosis/Spindle Assembly Checkpoint	ENSG00000156970
BUB3	9184	Mitosis/Spindle Assembly Checkpoint	ENSG00000154473
MAD2L2	10459	Mitosis/Spindle Assembly Checkpoint	ENSG00000116670
CDH1	999	Mitosis/Spindle Assembly Checkpoint	ENSG00000039068
PTTG1	9232	Mitosis/Spindle Assembly Checkpoint	ENSG00000164611
ESPL1	9700	Mitosis/Spindle Assembly Checkpoint	ENSG00000135476
BUB1	699	Mitosis/Spindle Assembly Checkpoint	ENSG00000169679
MAD1L1	8379	Mitosis/Spindle Assembly Checkpoint	ENSG00000002822
RRM1	6240	Nucleotide Metabolism	ENSG00000167325
RRM2	6241	Nucleotide Metabolism	ENSG00000171848
RRM2B	50484	Nucleotide Metabolism	ENSG00000048392
TK1	7083	Nucleotide Metabolism	ENSG00000167900
RNASEH1	246243	Nucleotide Metabolism	ENSG00000171865
